# Root-knot nematodes produce functional mimics of tyrosine-sulfated plant peptides

**DOI:** 10.1101/2022.10.13.511487

**Authors:** Henok Zemene Yimer, Dee Dee Luu, Alison Coomer Blundell, Maria Florencia Ercoli, Paulo Vieira, Valerie M. Williamson, Pamela C. Ronald, Shahid Siddique

## Abstract

Root-knot nematodes (*Meloidogyne* spp.) are highly evolved obligate parasites that threaten global food security. These parasites have a remarkable ability to establish elaborate feeding sites in roots, which are their only source of nutrients throughout their life cycle. A wide range of nematode effectors have been implicated in modulation of host pathways for feeding site development. Plants produce a diverse array of peptide hormones including plant peptides containing sulfated tyrosine (PSYs), which promote root growth via cell expansion and proliferation. A sulfated PSY-like peptide RaxX (required for activation of XA21 mediated immunity X) produced by the biotrophic bacterial pathogen (*Xanthomonas oryzae* pv. *oryzae*), has been previously shown to contribute to bacterial virulence. Here, we report the identification of genes from root-knot nematodes predicted to encode PSY-like peptides (MigPSYs) with high sequence similarity to both bacterial RaxX and plant PSYs. Sulfated synthetic peptides corresponding to predicted MigPSYs stimulate root growth in Arabidopsis. *MigPSY* transcript levels are highest early in the infection cycle. Down-regulation of *MigPSY* gene expression reduces root galling and egg production, suggesting that the MigPSYs serve as nematode virulence factors. Together these results indicate that nematodes and bacteria utilize similar sulfated peptides to hijack plant developmental signaling pathways to facilitate parasitism.
