## Supplementary material for "Root-knot nematodes produce functional mimics of tyrosine-sulfated plant peptides": Source Data

### Sheet: Figure 2
REP I																		REP II																REP III
	Col-0	mock	AtPSY1	AtPSY1 12 aa	RaxX21	RaxX-C	RaxX12	MigPSY1	MigPSY1-C	MigPSY2	MigPSY2-C	MigPSY3	MigPSY3-C					Col-0	mock	AtPSY1	AtPSY1 12 aa	RaxX21	RaxX-C	RaxX12	MigPSY1	MigPSY1-C	MigPSY2	MigPSY2-C	MigPSY3	MigPSY3-C				Col-0	mock	AtPSY1	AtPSY1 12 aa	RaxX21	RaxX-C	RaxX12	MigPSY1	MigPSY1-C	MigPSY2	MigPSY2-C	MigPSY3	MigPSY3-C
	35.742	15.774	31.526	23.623	27.865	29.349	28.897	20.919	21.608	19.342	31.201	26.499	24.254					44.358	6.513	26.144	16.42	26.696	29.101	21.632	24.918	26.986	32.664	24.903	19.98	15.828				26.999	10.251	27.866	23.085	38.488	30.279	19.144	18.417	17.233	29.913	30.834	18.393	23.698
	42.791	12.437	33.321	18.933	31.524	33.123	21.038	27.208	14.913	19.777	26.525	17.178	19.799					37.305	8.064	22.373	20.22	25.89	12.616	22.442	26.67	26.285	27.647	32.018	21.904	12.311				34.222	15.332	27.69	27.868	13.511	29.311	28.79	33.653	31.353	31.826	34.559	34.693	9.084
	45.892	12.677	16.128	14.555	30.403	31.368	18.78	31.162	23.4	24.563	22.136	29.269	21.6					38.99	7.448	23.659	14.125	22.298	34.322	19.39	22.806	33.807	25.549	23.363	25.824	15.164				40.862	9.317	22.103	29.994	25.347	27.48	25.617	21.262	21.05	29.064	21.622	28.316	29.555
	34.89	11.482	27.509	17.959	30.681	30.994	12.261	27.274	26.566	15.218	32.945	27.299	23.324					39.701	4.679	26.424	17.228	27.238	31.731	30.755	25.377	20.231	27.074	27.886	24.122	13.905				36.836	13.186	33.817	26.032	34.645	21.397	25.857	30.83	31.306	31.301	26.823	37.184	15.595
	42.796	9.493	35.335	27.088	29.238	20.23	32.365	27.487	19.258	31.046	23.778	15.61	26.482					44.998	6.201	28.958	24.448	20.176	23.521	22.147	20.742	22.334	34.652	19.626	26.524	10.677				39.674	12.1	33.155	37.672	24.761	24.893	21.525	32.069	33.023	28.599	31.367	17.66	29.303
	39.044	11.132	35.634	24.905	20.497	29.805	13.319	32.971	27.343	28.408	30.998	32.222	19.737					47.271	7.324	16.05	13.695	12.123	22.042	29.41	17.301	21.232	25.714	23.656	26.862	9.574				39.54	7.957	30.311	16.014	37.294	26.79	28.093	26.104	25.314	25.164	30.081	17.716	24.85
	49.054	9.303	16.48	22.628	30.077	29.197	22.257	26.821	22.988	25.263	40.454	22.82	25.119					40.592	6.957	29.745	22.844	27.987	26.493	20.089	31.515	18.69	25.584	17.33	22.644	13.123				39.699	7.213	35.171	17.569	25.041	17.877	14.785	24.143	23.238	27.903	34.084	25.147	14.64
	43.113	11.507	24.847	18.049	29.211	26.566	21.138	30.143	24.665	34.702	29.983	18.332	22.714					60.323	7.457	17.991	26.688	27.772	16.503	15.232	23.679	14.985	25.899	23.289	24.613	9.317				30.313	8.186	24.184	15.588	14.1	20.476	22.025	29.169	27.676	27.056	12.692	23.6	18.678
	28.465	9.142	35.158	23.09	32.026	30.04	23.781	15.695	23.919	27.172	29.974	31.11	23.61					52.823	6.993	27.966	18.357	23.42	22.809	25.339	23.973	12.75	31.461	23.364	24.433	7.935				44.67	10.363	26.012	21.817	19.524	21.89	15.835	32.5	31.287	13.624	20.033	32.241	23.584
	42.263	11.675	36.011	20.789	26.912	28.597	19.999	30.452	18.902	30.716	34.119	29.721	19.321					40.207	5.767	22.897	22.024	24.071	14.401	29.885	23.256	27.406	28.915	28.544	16.321	15.257				58.185	10.735	10.265	23.678	36.261	25.311	19.991	11.03	9.681	27.441	28.943	18.707	25.541
	39.674	12.682	29.161	17.562	21.968	29.663	24.895	23.197	27.626	36.498	32.123	30.257	21.94					45.732	7.094	28.029	12.145	27.745	23.144	22.114	18.556	19.764	13.193	24.186	21.223	8.775				43.034	9.412	11.599	20.476	24.762	33.032	29.547	19.545	20.099	25.414	30.491	30.18	16.852
	41.835	9.943	27.618	21.112	24.909	18.252	27.016	31.057	24.277	21.331	19.754	30.36	18.556					48.583	7.283	9.49	18.797	29.794	27.389	16.586	21.468	30.349	28.217	13.505	23.557	9.305				44.802	12.514	31.799	32.141	28.053	30.688	29.564	23.148	22.37	34.177	32.558	31.305	21.585
	43.09	10.274	28.02	22.423	24.757	27.116	28.98	24.453	28.137	33.796	31.024	32.698	34.445					46.135	6.648	27.554	15.134	25.17	28.582	28.56	22.824	15.036	21.847	24.984		14.06				40.566	14.886	22.893	25.794	29.964	26.911	28.843	18.085	19.446	25.153	20.876	27.673	22.102
	40.711	11.886	21.278	17.406	20.078	29.82	26.238	28.787	30.905	29.151	32.215	32.323	15.381					41.21	7.036	25.463	20.106	16.274	28.895	27.904	18.583	17.07	25.904	24.116		11.695				48.105	10.521	26.275	18.308	31.042	26.717	24.741	17.672	18.269	19.528	22.748	22.098	21.244
	38.086	9.618	25.248	24.943	19.255	15.989	29.414	21.788	21.771	23.681	15.732	25.047	23.354					52.436	8.405	14.534	23.3	33.873	25.811	24.497	24.387	23.334	27.103	16.872		8.631				40.016	8.808	25.199	27.144	15.171	32.198	14.547	22.725	22.806	33.979	31.145	27.878	15.716
	43.427	10.649	17.646	21.096	27.947	22.764	28.274	27.322	27.089	29.093	38.591	30.134	22.019					45.9	5.485	11.916	19.718	21.873	27.581	26.545	30.476	16.504	25.38	20.187		8.417				42.169	10.226	20.527	20.609	28.038	27.558	28.779	25.418	25.384	28.195	11.87	24.921	19.434
	38.8	10.321	25.746	18.155	29.69	29.51	34.892	23.065	21.151	26.394	19.432	31.594	24.734					43.91	7.041	16.005	22.044	22.436	26.233		24.227	17.224	21.712	23.374		17.39				44.297	10.348	28.237	16.074	29.7	26.057	30.644	24.251	24.171	27.946	28.27	32.494	20.868
	37.436	12.934	26.066	28.154	28.084	25.809	26.836	20.339	27.125	24.551	29.707		22.825					51.453	5.469	20.889	18.313	12.695	14.434		22.754	20.816	20.939			10.935				47.068	9.071	28.746	23.959		20.714	21.884	23.915	24.323	26.971	29.051	29.793	15.854
	39.318	10.779	29.157	23.176	28.445	22.907	25.817	22.697	23.318	28.735	23.653							50.499	6.323	20.821		20.494	26.234			13.509	20.915							43.59	10.46	28.684	31.153			30.931	31.069	29.73	27.848	26.786	18.813	17.66
	42.061	10.646		23.397	26.764	24.328	26.982	16.002	27.158	26.248								53.452		25.353		15.99	21.943			23.191	22.477							41.599	10.811	26.958				28.656	22.479	21.031	16.473	16.745	30.085	17.583
	51.58	12.376		20.504	34.929			20.153	28.095	29.301								40.274		23.177		11.702	28.928			18.117	31.364							43.395	9.685	24.787								40.07		18.359
	39.748	12.458		22.833	26.752													52.078					24.477			18.553																				16.73
	50.654	12.283		24.206																			24.82			26.193
				23.759

### Sheet: Figure 5
5B-Number of Galls
	REPI				REPII				REPIII
	Control	siRNA			Control	siRNA			Control	siRNA
	14	2			11	10			23	16
	5	3			9	7			13	11
	7	1			9	6			19	16
	8	2			15	10			16	14
	10	5			12	5			18	16
	14	8			16	8			18	19
	6	7			11	8			24	10
	10	4			10	10			15	10
	5	7			12	9			15	13
										17
Average	8.77778	4.33333			11.6667	8.11111			17.8889	14.2
Stdev	3.29234	2.4037			2.3094	1.72848			3.47833	2.95973
SEM	1.09745	0.801234			0.7698	0.576161			1.15944	0.935949
5C-Number of nematodes
	REPI				REPII				REPIII
	Control	siRNA			Control	siRNA			Control	siRNA
	99	62			76	72			88	39
	50	57			49	79			95	71
	48	27			59	65			67	71
	49	22			64	64			65	74
	44	74			48	42			81	88
	55	88			67	53			87	88
	15	56			57	40			101	63
	47	33			54	70			86	75
	33	69			61	58			67	92
Average	48.8889	54.2222			59.4444	60.3333			81.8889	73.4444
Stdev	21.0261	21.2173			8.36808	12.5698			12.2333	15.1958
SEM	7.00871	7.07243			2.78936	4.18994			4.07778	5.06528
5D-Number of egg-laying females
	REPI				REPII				REPIII
	Control	siRNA			Control	siRNA			Control	siRNA
	9	0			42	26			18	5
	4	0			24	8			16	5
	0	0			27	11			21	9
	3	0			25	21			15	12
	0	3			24	15			23	12
	0	5			35	5			29	12
	1	1			24	4			24	4
	2	1			16	14			25	18
	3	1			27	11			10	20
										15
Average	2.44444	1.22222			27.1111	12.7778			20.1111	11.2
Stdev	2.71257	1.6178			6.99912	6.79506			5.54666	5.23068
SEM	0.904189	0.539267			2.33304	2.26502			1.84889	1.65409
